# High-throughput multispecies qPCR assays to study the effects of acute thermal stress in three species of *Acipenser* sturgeon

**DOI:** 10.1101/2025.10.11.681731

**Authors:** Hossein Haghighi, Kyle Madden, William S. Bugg, Faith M. Penny, Scott A. Pavey, Nicholas J. Bernier, Kenneth M. Jeffries

## Abstract

In this study, we developed a multispecies OpenArray™ qPCR “chip” to measure the effects of acute thermal stress on the mRNA response of *Acipenser* sturgeons. The qPCR chips were then tested on three species: *Acipenser fulvescens*, *Acipenser oxyrinchus oxyrinchus*, and *Acipenser brevirostrum.* The *A. fulvescens* were from two genetically distinct populations (Burntwood River and Winnipeg River, Manitoba, Canada) that were acclimated to three different temperatures (16, 20, and 24 °C) to quantify the effects of genetic background and acclimation temperatures on the transcriptomic response to acute thermal stress. Additionally, juvenile *A. oxyrinchus oxyrinchus* and *A. brevirostrum* were acclimated to 10 °C and then experienced acute thermal stress. All three species were sampled for gill and liver before and after experiencing acute thermal stress, which was applied using a CT_max_ test. The expression of 52 genes of interest was quantified using the multispecies qPCR chip for all three species, along with 4 reference genes. We showed that acute thermal stress affected the mRNA expression of 17-26 of the thermal metabolic stress genes that were assayed using the chip, depending on the species. However, the mRNA patterns varied between species and genetically distinct populations.
