## supplementary Table 1 for "High-throughput multispecies qPCR assays to study the effects of acute thermal stress in three species of *Acipenser* sturgeon"

### Sheet: Sheet5
Gene symbol	Atlantic sturgeon (Liver)	Atlantic sturgeon (Gill)	Shortnose sturgeon (Liver)	Shortnose sturgeon (Gill)	Lake sturgeon (Gill)
cam1	38	40	41	41	33
mhc1a	33	50	30	39	36
mhc2a	106	96	116	119	103
il1b	70	59	40	67	68
il8	102	105	103	107	93
tnfa	70	102	70	98	84
casp9	98	98	82	95	86
casp3	54	44	63	62	53
tp53	0	0	60	77	73
bcl2l1-xl	84	92	80	91	80
hif1ab	91	90	90	92	84
slc2a1b	84	76	84	67	73
hk1	96	107	89	106	96
hk2	67	50	70	94	75
pfklb	100	85	109	91	80
aldoa	116	116	114	112	121
pgk1	97	92	105	110	93
cyp1a	125	93	112	86	86
gpx1a	109	95	110	98	96
cat	86	95	88	94	87
sod1	84	83	103	105	96
sod2	85	72	76	100	72
nfe2	84	83	75	87	78
glul	89	112	84	92	84
atpa1a	28	8	20	8	0
atp6v1ba	88	83	99	100	90
ca15	7	97	0	90	90
ca	96	129	94	104	103
rpl7	105	118	117	117	100
rpl13a	100	91	75	95	79
ef1a	80	90	76	89	60
rps9	90	92	70	88	62
ghr	93	97	87	92	83
igf1	100	98	65	102	87
igf2	87	96	80	93	82
igfbp1	88	80	84	74	80
igfbp2	108	83	108	88	96
ampk1a	89	96	94	102	84
pck1	102	87	100	89	88
cox1	0	0	119	128	120
fasn	96	99	104	92	95
cpt1a	85	100	75	90	81
ctsd	90	101	94	94	89
cs	98	102	93	100	96
ldha	96	103	93	97	91
lipe	9	37	85	98	84
lpl	103	96	100	86	92
gr	75	87	75	82	80
mr	96	97	99	108	91
hsp70a	102	103	112	105	108
hspa4a	68	85	73	92	80
hspa8	106	113	108	116	104
hsp90a	83	71	80	74	82
hsp90b	88	85	84	79	85
hsf1	94	88	93	94	86
cirbp	82	93	95	93	87
