## supplementary Table 2 for "High-throughput multispecies qPCR assays to study the effects of acute thermal stress in three species of *Acipenser* sturgeon"

### Sheet: Sheet2
			Lake sturgeon		Shortnose sturgeon		Atlantic sturgeon		White sturgeon
Gene symbol	Involved in:	Primer/Probe sequence	Liver	Gill	Liver	Gill	Liver	Gill	Whole body
		Forward: ACAAGGACGGCGATGGC
cam1	Immune system	Reverse: TCAAGAATTCAGGGAAGTCAATTGT	97	99	100	98	99	103	100
		Probe: AGGTCACTGGGTCAGAA
		Forward: GGCTGCAGAAGTACGTCCAGTA
mhc1a	Immune system	Reverse: TCTGCAGATCCACGAGCTTTC	98	102	91	112	96	96	98
		Probe:TCCTCCTGCAGTGACT
		Forward: GAAGTCCTGTGTGTTCCTGGC
mhc2a	Immune system	Reverse: CAAGTGTGTCACGGTCTCAGC	104	105	96	105	95	103	107
		Probe: CTGCTGCTGACTGTGT
		Forward: TTTGAGCCTCTCCACCTACATACC
il1b	Immune system	Reverse: ATTATTGCCCCCGATGCC	101	105	108	100	99	109	97
		Probe: ACCCAGCCCGGATT
		Forward: ACTGCAAGGATGCTGAAGTCATT
il8	Immune system	Reverse: GTTGGTTCCAAGCAAATCTGATC	92	100	117	100	121	101	102
		Probe: CCACTTTGAAATCTG
		Forward: TGTACTCGCAGGTGTCGTTCA
tnfa	Immune system	Reverse: CTTTGAGGCGCTCAGGAGAT	100	117	112	112	90	97	111
		Probe: CACAACATCGAGCGACTT
		Forward: GCCTTCGACTGCTGTGTTGTAA
casp9	Apoptosis	Reverse: GCCATCAACACCATGGATAGC	120	94	103	103	108	112	95
		Probe: AACCACAACAGGTTTC
		Forward: ATTGTTTTTCATACAGGCTTGTAGAGG
casp3	Apoptosis	Reverse: TGGAGTACGCGTACAAGAAATCA	114	99	101	88	86	99	96
		Probe: TGACAGCTCTCCCCAGAA
		Forward: CGATTCCAGCAGTCCAGCA
tp53	Apoptosis	Reverse: GCATCTGGACCGGGCAG	107	102	103	96	96	81	99
		Probe: TACTCTCCGGGCCTCAA
		Forward: AAGATTTTATAAGCTACAAACTGTCCCA
bcl2l1-xl	Apoptosis	Reverse: ATTGTCCGTCCCGTTTATGGA	106	113	96	111	118	117	117
		Probe: CAGGTTAATGGGGATGGT
		Forward: GGTGTTGATCTGCGATCCAA
hif1ab	Hypoxia	Reverse: GCTGGTATCCCATCAGCTCTGT	108	107	114	106	108	107	115
		Probe: CCACACCCGTCAAA
		Forward: TTGGGAGGCGAAACTCCAT
slc2a1b	Hypoxia	Reverse: ATGAGAGCAGCAGCGATGAA	106	114	115	94	107	96	93
		Probe: TGTTTTCCAACATTTTGG
		Forward: AAGCAGACGGTTCAAATGGAAA
hk1	Hypoxia/metabolism	Reverse: CATGGTCAAACAGCCGTGTT	92	97	85	108	100	109	91
		Probe: TCCAGAGGACATCATG
		Forward: GCCCATGGGATTCACCTTCT
hk2	Hypoxia/metabolism	Reverse: TTTGAAACCCTTCGTCCACTTC	89	101	113	109	113	106	103
		Probe: CCCCTGTCAGCAGAA
		Forward: CGCCCTGCACAGGATCAT
pfklb	Hypoxia/metabolism	Reverse: GCGCCAGGTACCCACAGT	103	98	96	95	87	95	86
		Probe: CTCAGAGTCACCAGAGAA
		Forward: GCCCGACGGAGATCATGAT
aldoa	Hypoxia/metabolism	Reverse: AGGAGAGTCCCCTCGAGATAGAC	98	89	98	105	106	85	100
		Probe: TCACGGAGAAGGTTTT
		Forward: CCGGGCCAAGCAGATTG
pgk1	Hypoxia/metabolism	Reverse: GTCCATCATGTTCTTGGTTCCAT	99	116	117	109	117	116	99
		Probe: CCAGTGGGTGTGTTTG
		Forward: ACTGCTCTCTCCTGGTGCTTAATG
cyp1a	Oxidative stress response	Reverse: CCTGCCCACATGCTCATCTA	103	102	119	111	105	107	188
		Probe: TCCCACCCTGATATC
		Forward: AGTTGATGTGAACGGGAAGGA
gpx1a	Oxidative stress response	Reverse: AGACGGGGCTCCACACAATA	105	94	100	96	115	98	92
		Probe: AGACCCCATGTTCACTTT
		Forward: TGGGGAAACTCGTGCTGAAC
cat	Oxidative stress response	Reverse: AAGCGTCCCTGCAGCATCT	108	93	113	98	84	93	108
		Probe: TTCGACCCCAGCAACA
		Forward: CTCCTGGAGAGCATGGCTTT
sod1	Oxidative stress response	Reverse: CCATGGGTTTTGCCAAGTG	82	88	98	90	116	101	93
		Probe: CCATGCATTTGGAGACAA
		Forward: GTTGGTGTCCAGGGATCAGG
sod2	Oxidative stress response	Reverse: TAGGCATGCTCCCAAACATCA	105	101	110	102	96	105	107
		Probe: AATCAGGACCCCCTACAA
		Forward: GGTAGGAGACTGCAGGGTCG
nfe2	Oxidative stress response	Reverse: GATGCCTCACCTGCCTCACT	92	93	98	99	84	109	94
		Probe: CAGGTGAACTCCATGTCA
		Forward: GTCGCCATGAAACCTCCAAC
glul	Oxidative stress response	Reverse: GTCGCAGTTGGCAGAAGGA	107	104	100	99	117	109	104
		Probe: TGGGGCTAGTATCCGAAT
		Forward: GTTCCTCAGCAAGCCCTAGTTATC
atpa1a	Osmoregulation	Reverse: CCTTCACTTCCACTAGGTCTCCAA	101	101	104	107	97	101	108
		Probe: TATTAATGCTGAGGAAGTTGT
		Forward: GAGGACATGCTTGGTCGAGTATT
atp6v1ba	Osmoregulation	Reverse: CCCATGATATCCAGAAAGTCTTCAG	103	98	108	103	102	101	111
		Probe: TGGCTCTGGTAAACCTA
		Forward: AGGCGGTTATCTGGACTGTGTT
ca15	Osmoregulation	Reverse: CTGCCCACTGGCTGAGAAAT	94	99	87	107	102	98	108
		Probe: CCATCCCCATTAGCA
		Forward: CACTCCTTCCAGGTTGACTTCG
ca	Osmoregulation	Reverse: CGGAGGATCCCCAGTGAAA	104	100	112	107	101	110	118
		Probe: ACTGCGTCAGTTTCA
		Forward: GCAGCGTATTCCTCTGGTTGA
rpl7	Endogenous Control	Reverse: GACAGTTTGAAGGGCCACAAG	98	100	102	98	112	109	100
		Probe: TTGGCAAGAGTGGTATC
		Forward: GGCGGACCGGTTCAATAAG
rpl13a	Endogenous Control	Reverse: TCGCATCTCACAATCACCACTT	97	96	108	102	106	104	102
		Probe: TTGTCGGCCATAGTTG
		Forward: AGAACATGATCACCGGGACC
ef1a	Endogenous Control	Reverse: TGATGAGCTGCTTCACACCC	107	109	95	112	108	98	94
		Probe: TGGAGGTGTTGGTGAGTT
		Forward: GACGCCCCTTCGAGAAGTC
rps9	Endogenous Control	Reverse: TGAGCAGGTCTCTGGCAGC	117	109	105	103	82	117	104
		Probe: AGTTCACTCTGGCCAAGA
		Forward: TCACAAACTGCTTGGCTCAGA
ghr	Growth & Metabolism	Reverse: GAGTCGTCGTCCTTGATGTTCA	101	114
		Probe: CTGAATGGCAACTGC
		Forward: TGCTGCTTCCAGAGCTGTGA
igf1	Growth & Metabolism	Reverse: GGCTTAACAGGCGCACAGTAC	102	116
		Probe: CTGAGGCGACTGGAG
		Forward: TGGTGACAGAGGCTTTTATTTCAG
igf2	Growth & Metabolism	Reverse: CTTTTTGTGACCTTCGGATGTTT	95	111
		Probe: AAGCCACCAAGCAGAT
		Forward: CAGCCGAACCTATCCGTTGT
igfbp1	Growth & Metabolism	Reverse: CCGCCGGACATCCAAGT	97	101
		Probe: CTGTACAGCGGAGAAGT
		Forward: GAGGGCCGCAAGACGAA
igfbp2	Growth & Metabolism	Reverse: GAGTCGGATCACAGCCAAATC	95	105
		Probe: TCAGCGGAATGAAG
		Forward: GCTGGTCCAGAGGTGGATATCT
ampk1a	Growth & Metabolism	Reverse: CCCACACAGCAAGGCATACA	96	111
		Probe: AGCAGCGGGGTGAT
		Forward: CAATCCAGAGAACGGCTTTTTC
pck1	Growth & Metabolism	Reverse: ATGGCATTGGGGTTGGT	92	112
		Probe: CCCCTGGAACCTCAGT
		Forward: ACCCGGTGCCCTGCTT
cox1	Growth & Metabolism	Reverse: GGCGTGGGCTGTAACGATA	104	100
		Probe: CGATGATCAGATCTAC
		Forward: GCCGCCATGCCCTACAG
fasn	Growth & Metabolism	Reverse: GTGCCCATACCTGAGCAGATG	98	108
		Probe: ATCCAGCAAAGCCAG
		Forward: GCCAATGCCCGTCAGAACT
cpt1a	Growth & Metabolism	Reverse: CAACTGCATCCAAACTCTGCTT	89	105
		Probe: CTTCAGCAAAGGGAAG
		Forward: TCTTCGCTGAAGCCGTGAA
ctsd	Growth & Metabolism	Reverse: GAAGCGAGCCACCAGGAA	94	114
		Probe: CAGCCGGGTATCAC
		Forward: GAGCCATCGACCCCAGTCT
cs	Growth & Metabolism	Reverse: CGCTGTATCCCAGCATGTTG	95	108
		Probe: TGGTCTCACAACTTC
		Forward: TGGAGCGGGGTGAATGTC
ldha	Growth & Metabolism	Reverse: GTGCCCATATCAGGGTTCAGA	90	86
		Probe: CTGGTGTCTCCCTCAAG
		Forward: GGCGAAAATGGCATCAAAA
lipe	Growth & Metabolism	Reverse: CGCCACCCTTCTTCTTAATCAA	103	84
		Probe: ACGAATTGGAAAGTAAAC
		Forward: CGGAGTGGGTTGTCGACTACA
lpl	Growth & Metabolism	Reverse: GGCGTGCGCAGAGAGAA	102	95
		Probe: CAGCATCGAATCCAA
		Forward: GGAGCCCTTGGAACTTAAATGC
gr	Stress Response	Reverse: CAGCGGGGAAAGCAAAGA	105	85
		Probe: ATGGCGAGGACGATGA
		Forward: GGACAGACGTGGCAGAGGTT
mr	Stress Response	Reverse: CCAGATCATGCATGGCATCT	98	85
		Probe: TACCAGCTGACTAAACTG
		Forward: GCACTGGCCGTTCATGGT
hsp70a	Stress Response	Reverse: CCCCTTTGTATTCCACTTGCA	94	109
		Probe: AAGCAGGGAAACCCAAA
		Forward: TGAACACAGCTTACAGTGGCAACT
hspa4a	Stress Response	Reverse: CATCTTACCCTCGTTTTCAACAAA	93	82
		Probe: AGCAACGATACGCTGAA
		Forward: CAGTGGTCCAGTCCGATATGAA
hspa8	Stress Response	Reverse: GGGACGGCCACCATCAC	89	87
		Probe: CACTGGCCATTCAA
		Forward: GACCCGCAGACTCATTCCA
hsp90a	Stress Response	Reverse: CAATACCCAGCCCCAGCTT	91	92
		Probe: CCGCATCTACAGGATGA
		Forward: GGTTGTCAAGAAACACTCCCAGTT
hsp90b	Stress Response	Reverse: TCCTTTTCACGCTCTTTTTCCA	102	101
		Probe: ACCCCATCACCCTATAT
		Forward: GATCAGGGCCACTTTGCAAA
hsf1	Stress Response	Reverse: AAGCTGGCCATGTTGTTATGC	89	85
		Probe: TGCTTCCCAAATACTT
		Forward: CCAACGAGCAAGGTTTGGA
cirbp	Stress Response	Reverse:TGATGACAACAACCTCAGAGATCTG	95	90
		Probe: TGTTCGCCAAGTATG
